# The genomics of trait combinations and their influence on adaptive divergence

**DOI:** 10.1101/2020.06.19.161539

**Authors:** McCall B. Calvert, Meredith M. Doellman, Jeffrey L. Feder, Glen R. Hood, Peter Meyers, Scott P. Egan, Thomas H.Q. Powell, Mary M. Glover, Cheyenne Tait, Hannes Schuler, Stewart H. Berlocher, James J. Smith, Patrik Nosil, Daniel A. Hahn, Gregory J. Ragland

## Abstract

Understanding rapid adaptation requires quantifying natural selection on traits and elucidating the genotype-phenotype relationship for those traits. However, recent studies have often failed to predict the direction of adaptive allelic variation in natural populations from laboratory studies. Here, we test for genomic signatures of genetic correlations to illustrate how multifarious, correlational selection may drive counterintuitive patterns of population divergence in the apple maggot fly, *Rhagoletis pomonella* (Diptera: Tephritidae). Apple-infesting populations with relatively early emerging adults have recently evolved from hawthorn-infesting populations consisting of relatively later emerging adults. Multiple studies have reported a paradoxical relationship between population differentiation and seasonal timing, as determined by the timing of diapause termination; alleles associated with late termination occur at higher frequencies in the earlier emerging apple-infesting populations compared to hawthorn-infesting populations. We present evidence that historical selection on diapause termination and another trait, initial diapause intensity, over geographic gradients generated genetic correlations between the traits in a direction antagonistic to contemporary selection on apple-infesting populations. Single nucleotide polymorphism in genomic regions of high linkage disequilibrium associated strongly with diapause termination and intensity, population divergence, geography, and evolutionary responses in laboratory selection experiments. These associations were consistent with geographically variable selection and with correlated evolutionary responses driving higher frequencies of late-associated alleles in the early emerging apple race. In contrast, loci associated only with diapause termination showed the expected pattern (more early-associated alleles in the apple race) in half of the population pairs. Our results suggest that selection on loci demonstrating antagonistic pleiotropy may often shape genomic footprints of rapid adaptation.
