## Supplemental Table 1 for "The genomics of trait combinations and their influence on adaptive divergence"

### Sheet: sheet1
Supporting Table 1: Experimental outcome of individuals used in the 2008 diapause intensity phenotyping study. Individuals were labeled as dead if they died naturally during developed, parasitized, missing through experimental error, killed through experimental error, possessing ambiguous development trajectories, died during adult development, or alive and assigned a diapause intensity class.
Hawthorn infesting host race
Block	Total	Dead	Para	Missing	Empty	Killed	Amb	Dead fly	Alive	Notes
MRA	30	2	1	3	0	0	9	0	14
MRB	30	5	1	0	0	1	6	0	17
MRC	30	3	1	0	0	0	5	0	21
TFA	30	1	0	0	0	0	3	0	26
TFB	30	1	0	3	0	0	0	0	26
TFC	30	3	0	1	0	0	0	0	26
TFD	30	4	0	0	0	0	2	0	24
WSA	30	10	1	0	0	0	0	0	19
WSB	30	11	2	0	0	0	0	0	17
WSC	30	8	2	3	0	0	0	0	17
Total		48	8	10		1	25	0	207
Apple infesting host race
Block	Total	Dead	Para	Missing	Empty	Killed	Amb	Dead fly	Alive	Notes
A	30	1	0	0	0	0	6	0	23
B	30	2	0	0	0	0	4	0	23
C	30	1	0	0	0	0	3	0	26
Total		4	0	0	0	0	13	0	72
