## Supplemental Table 2 for "The genomics of trait combinations and their influence on adaptive divergence"

### Sheet: Sheet1
Supporting Table 2: Experimental outcome of individuals used in the 2009 diapause intensity genotyping study. Individuals were labeled as dead if they died naturally during developement, parasitized, missing through experimental error, having an empty pupal case, killed through experimental error, possessing ambiguous development trajectories, died during adult development, or alive and assigned …
Block	Total	Dead	Para	Missing	Empty	Killed	Amb	Dead fly	Alive		Notes
FA	30	3	6	1	0	0	1	0	20	19	1 ambiguous (5) kept in the analysis
FB	30	4	3	0	1	0	2	1	22	19	2 amiguous (4 & 11) and 1 dead fly (2) kept in analysis
FC	30	2	9	0	1	1	0	0	17	17
FD	30	6	10	2	0	0	0	1	12	11
RA	30	2	5	0	0	1	1	0	22	21	1 ambiguous (7) kept in the analysis
RB	30	4	8	0	2	0	1	0	17	15	1 Empty case (8) and ambiguous (17) was kept in analysis
RC	30	5	12	0	2	0	0	0	12	11	1 Empty case (6) was kept in analysis
RD	30	7	14	1	1	0	0	0	7	7	#9 had no notes, but was also not included in final analysis added a missing placeholder for now
TA	30	3	14	1	0	0	0	0	12	12	#1 had 'red eye' note, was not included in final analysis
TB	30	1	20	0	0	0	0	0	9	9
TC	30	1	24	0	0	0	0	0	5	5
WA	30	3	11	1	0	1	0	0	14	14
WB	30	7	7	2	0	0	0	0	14	14	#9 & #25 were unused in final analysis, but do not have any notes saying why.
WC	30	7	8	0	1	0	0	1	14	13
WD	30										Looks like none were used from this block, lots of dead pupae
	450	55	151	8	8	3	5	3	197	187
					6
										Sum of green cells
										197
